# GRASPS: a simple-to-operate translatome technology reveals omics-hidden disease-associated pathways in TDP-43-related amyotrophic lateral sclerosis

**DOI:** 10.1101/2024.03.04.583294

**Authors:** Ya-Hui Lin, Jennifer E. Dodd, Luisa Cutillo, Lydia M. Castelli, Simeon R. Mihaylov, Karl Norris, Adrian Higginbottom, Matthew J. Walsh, Johnathan Cooper-Knock, J. Robin Highley, Ilaria Granata, Caroline A. Evans, Mario R. Guarracino, Susan G. Campbell, Mark J. Dickman, Pamela J. Shaw, Marta Milo, Guillaume M. Hautbergue

## Abstract

Transcriptomes and translatomes measure genome-wide levels of total and ribosome-associated RNAs. A few hundred translatomes were reported over >250,000 transcriptomes highlighting the challenges of identifying translating RNAs. Here, we used a human isogenic inducible model of TDP-43-linked amyotrophic lateral sclerosis, which exhibits altered expression of thousands of transcripts, as a paradigm for the direct comparison of whole-cell, cytoplasmic and translating RNAs, showing broad uncoupling and poor correlation between disease-altered transcripts. Moreover, based on precipitation of endogenous ribosomes, we developed GRASPS (Genome-wide RNA Analysis of Stalled Protein Synthesis), a simple-to-operate translatome technology. Remarkably, GRASPS identified three times more differentially-expressed transcripts with higher fold changes and statistical significance, providing unprecedented opportunities for data modeling at stringent filtering and discovery of previously omics-missed disease-relevant pathways, which functionally map on dense gene regulatory networks of protein-protein interactions. Based on its simplicity and robustness, GRASPS is widely applicable across disciplines in the biotechnologies and biomedical sciences.
