## Supplementary Data 1 for "GRASPS: a simple-to-operate translatome technology reveals omics-hidden disease-associated pathways in TDP-43-related amyotrophic lateral sclerosis": Supplementary Data 1_RNA-seq statistics.xlsx

### Sheet: Reads nb
Illumina RNA-sequencing statistics for cell lines induced with tetracycline for 2 days								Approximately 10% of the genome is stably transcribed in human cell lines (Cheng J et al. Science 2005; 308:1149-54; Kapranov P et al. Science 2007; 316:1484-8) and less than 2% is considered coding and translated (International Human Genome Sequencing Consortium. Nature 2004; 43:931-45). The size of the human genome is 3x109 bp. Therefore according to the Lander/Waterman equation (Coverage = rea…
Sham: Induced control TDP-43 wildtype cell line
ΔRS-res: Induced RNAi-resistant FLAG-PGC-1α ΔRS + PGC-1α-RNAi cell line
WCT: Whole Cell Transcriptomes / CyT: Cytoplasmic Transcriptomes / PoP: Polysome profiling / GRASPS: Genome-wide RNA analysis of stalled protein synthesis
													Approximative	Exact
												Average aligned reads	Genome coverage	Genone coverage
Sample	Sequencing sample code	Number of raw reads	Read length (pair-ended)		Number of trimmed reads	% Trimmed reads/ Raw reads		Number of reads Aligned to GRCh38	% reads aligned to GRCh38		WCT	5.76353e+07	40 fold	38.4235
Ctrl1 WCT (sham)	Sample_25-SHF1	61141636	2 x 100 bp		60599487	99.1133		5.61697e+07	92.69		CyT	5.62859e+07	40 fold	37.524
Ctrl2 WCT (sham)	Sample_26-SHF2	63687752	2 x 100 bp		63111016	99.0944		5.86491e+07	92.93		PoP	7.99172e+07	400 fold	399.586
Ctrl3 WCT (sham)	Sample_27-SHF3	64074464	2 x 100 bp		63477743	99.0687		5.90406e+07	93.01		GRASPS	5.39827e+07	180 fold	179.942
ALS1 WCT (Q331K)	Sample_28-SHF4	65998236	2 x 100 bp		65378442	99.0609		5.88798e+07	90.06
ALS2 WCT (Q331K)	Sample_29-SHF5	62652486	2 x 100 bp		62110332	99.1347		5.77378e+07	92.96		Approximately 10% of the genome is stably transcribed in human cell lines (Cheng J et al. Science 2005; 308:1149-54; Kapranov P et al. Science 2007; 316:1484-8)
ALS3 WCT (Q331K)	Sample_30-SHF6	60251572	2 x 100 bp		59698565	99.0822		5.53346e+07	92.69		and less than 2% is considered coding and translated (International Human Genome Sequencing Consortium. Nature 2004; 43:931-45).
Ctrl1 CyT (sham)	Sample_31-SHF7	58888096	2 x 100 bp		58377798	99.1334		5.28786e+07	90.58		The size of the human genome is 3x109 bp. Therefore according to the Lander/Waterman equation (Coverage = read length x number of reads / size of dataset):
Ctrl2 CyT (sham)	Sample_32-SHF8	61853042	2 x 100 bp		61284862	99.0814		5.70256e+07	93.05			Transcriptome coverage = (2 x 100bp x 60x106) / (3x109 bp x 10/100) = 40-fold
Ctrl3 CyT (sham)	Sample_33-SHF9	60136458	2 x 100 bp		59629940	99.1577		5.53843e+07	92.88			PoP profiling coverage = (2 x 150bp x 80x106) / (3x109 bp x 2/100) = 400-fold
ALS1 CyT (Q331K)	Sample_34-SHF10	62936956	2 x 100 bp		62366578	99.0937		5.78575e+07	92.77			GRASPS coverage = (2 x 100bp x 54x106) / (3x109 bp x 2/100) = 180-fold
ALS2 CyT (Q331K)	Sample_35-SHF11	64388134	2 x 100 bp		63767877	99.0367		5.9285e+07	92.97
ALS3 CyT (Q331K)	Sample_36-SHF12	59881710	2 x 100 bp		59350147	99.1123		5.52847e+07	93.15
Ctrl1 PoP (Sham)	Sample_1-G1	103223492	2 x 150 bp		103076377	99.8575		8.29353e+07	80.46
Ctrl2 PoP (Sham)	Sample_3-G3	107492018	2 x 150 bp		107319311	99.8393		8.19276e+07	76.34
Ctrl3 PoP (Sham)	Sample_5-G5	106809802	2 x 150 bp		106640118	99.8411		8.80527e+07	82.57
ALS1 PoP (Q331K)	Sample_2-G2	94635634	2 x 150 bp		94478065	99.8335		7.65461e+07	81.02
ALS2 PoP (Q331K)	Sample_4-G4	98081574	2 x 150 bp		97938112	99.8537		7.45505e+07	76.12
ALS3 PoP (Q331K)	Sample_6-G6	94548992	2 x 150 bp		94387185	99.8289		7.54909e+07	79.98
Ctrl1 GRASPS (sham)	Sample_13-SHF13	66872758	2 x 100 bp		65933407	98.5953		5.29775e+07	80.35
Ctrl2 GRASPS (sham)	Sample_14-SHF14	64047332	2 x 100 bp		63273111	98.7912		5.00554e+07	79.11
Ctrl3 GRASPS (sham)	Sample_15-SHF15	67439076	2 x 100 bp		66516791	98.6324		4.91692e+07	73.92
ALS1 GRASPS (Q331K)	Sample_16-SHF16	73342210	2 x 100 bp		72451903	98.7861		5.92512e+07	81.78
ALS2 GRASPS (Q331K)	Sample_17-SHF17	67321068	2 x 100 bp		66447939	98.703		5.24606e+07	78.95
ALS3 GRASPS (Q331K)	Sample_37-SHF18	71540032	2 x 100 bp		70725190	98.861		5.9982e+07	84.81
	Links provide additional statistics
	from the RNA-seq provider website
