## Supplementary Data 4 for "GRASPS: a simple-to-operate translatome technology reveals omics-hidden disease-associated pathways in TDP-43-related amyotrophic lateral sclerosis": Supplementary Data 4_Mass spectrometry analysis of GRASPS-purified ribosomes.xlsx

### Sheet: HEK ribosome complex proteins
Mass spectrometry analysis of GRASPS-purified ribosomes (from Human HEK293T cells)
List of identified proteins: LC-MS/MS data processed using Mascot v2.5 (1% protein FDR) and filtered through Percolator. Proteins were identified by at least 2 or more unique peptides.
	Red: Ribosomal Protein Large subunits (RPLs) (40)
	Orange: Ribosomal Protein Small subunits (RPSs) and proteins associated in core small 40S ribosome subunit (30)
	Blue: involved in translation (6)
	Black: other RNA-binding factors and abundant proteins typically contaminating mass spectrometry samples (44)
Family	Member	Accession	Description	Sequence coverage	Unique peptides	Score	% Sequence coverage	Mass	Num. of significant matches	emPAI
1	1	P05387|RLA2_HUMAN	Large ribosomal subunit protein P2 GN=RPLP2	0.92	9	1230	92	11658	48	4.34
1	2	P05386|RLA1_HUMAN	Large ribosomal subunit protein P1 GN=RPLP1	0.29	2	466	29	11621	17	0.61
2	1	P05388|RLA0_HUMAN	Large ribosomal subunit protein uL10 GN=RPLP0	0.47	13	869	47	34423	35	0.8
3	1	A0A8V8TLA4|A0A8V8TLA4_HUMAN	Small ribosomal subunit protein uS2 GN=RPSA	0.5	13	750	50	37260	33	0.6
4	1	P46783|RS10_HUMAN	Small ribosomal subunit protein eS10 GN=RPS10	0.53	10	683	53	18886	22	0.57
5	1	P23396|RS3_HUMAN	Small ribosomal subunit protein uS3 GN=RPS3	0.72	19	662	72	26842	39	1.93
6	1	P11940|PABP1_HUMAN	Polyadenylate-binding protein 1 GN=PABPC1	0.45	29	595	45	70854	42	0.39
6	2	A0A7I2V4L7|A0A7I2V4L7_HUMAN	Polyadenylate-binding protein GN=PABPC4	0.34	22	410	34	66686	26	0.25
7	1	H0YHA7|H0YHA7_HUMAN	Ribosomal protein L18 (Fragment) GN=RPL18	0.35	6	583	35	19134	29	0.57
8	1	P62424|RL7A_HUMAN	Large ribosomal subunit protein eL8 GN=RPL7A	0.42	15	581	42	30148	25	0.61
9	1	P39023|RL3_HUMAN	Large ribosomal subunit protein uL3 GN=RPL3	0.48	20	570	48	46365	21	0.46
10	1	P61247|RS3A_HUMAN	Small ribosomal subunit protein eS1 GN=RPS3A	0.64	21	561	64	30154	22	0.47
11	1	P67809|YBOX1_HUMAN	Y-box-binding protein 1 GN=YBX1	0.74	18	530	74	35903	19	0.5
11	2	P16989|YBOX3_HUMAN	Y-box-binding protein 3 GN=YBX3	0.42	12	369	42	40066	17	0.44
12	1	P62081|RS7_HUMAN	Small ribosomal subunit protein eS7 GN=RPS7	0.47	10	482	47	22113	32	0.68
13	1	Q02878|RL6_HUMAN	Large ribosomal subunit protein eL6 GN=RPL6	0.57	18	464	57	32765	33	0.56
14	1	P63244|RACK1_HUMAN	Small ribosomal subunit protein RACK1 GN=RACK1	0.38	12	460	38	35511	28	0.63	Guanine nucleotide-binding protein subunit beta-2-like 1 in structure
15	1	P35268|RL22_HUMAN	Large ribosomal subunit protein eL22 GN=RPL22	0.45	6	446	45	14835	17	0.77
16	1	P36578|RL4_HUMAN	Large ribosomal subunit protein uL4 GN=RPL4	0.42	19	425	42	47953	28	0.53
17	1	P62269|RS18_HUMAN	Small ribosomal subunit protein uS13 GN=RPS18	0.59	12	406	59	17708	27	1.62
18	1	Q5JR95|Q5JR95_HUMAN	Small ribosomal subunit protein eS8 GN=RPS8	0.41	8	400	41	22094	26	0.68
19	1	P62701|RS4X_HUMAN	Small ribosomal subunit protein eS4, X isoform GN=RPS4X	0.52	16	397	52	29807	15	0.47
20	1	P83731|RL24_HUMAN	Large ribosomal subunit protein eL24 GN=RPL24	0.34	10	383	34	17882	20	0.61
21	1	P09651|ROA1_HUMAN	Heterogeneous nuclear ribonucleoprotein A1 GN=HNRNPA1	0.43	12	378	43	38837	12	0.16
22	1	P15880|RS2_HUMAN	Small ribosomal subunit protein uS5 GN=RPS2	0.52	15	378	52	31590	31	0.58
23	1	Q8WVC2|Q8WVC2_HUMAN	40S ribosomal protein S21 GN=RPS21	0.48	3	374	48	8958	19	1.5
24	1	P62857|RS28_HUMAN	Small ribosomal subunit protein eS28 GN=RPS28	0.46	3	364	46	7893	19	0.99
25	1	P18124|RL7_HUMAN	Large ribosomal subunit protein uL30 GN=RPL7	0.52	20	358	52	29264	33	0.99
26	1	A0A2R8Y811|A0A2R8Y811_HUMAN	Ribosomal protein S14 (Fragment) GN=RPS14	0.47	9	337	47	16321	13	0.68
27	1	X1WI28|X1WI28_HUMAN	Large ribosomal subunit protein uL16 (Fragment) GN=RPL10	0.37	10	318	37	23416	12	0.13
28	1	G3V4C1|G3V4C1_HUMAN	Heterogeneous nuclear ribonucleoprotein C GN=HNRNPC	0.52	20	303	52	32276	14	0.43
29	1	P62917|RL8_HUMAN	Large ribosomal subunit protein uL2 GN=RPL8	0.39	13	303	39	28235	22	0.36
30	1	P30050|RL12_HUMAN	Large ribosomal subunit protein uL11 GN=RPL12	0.29	5	293	29	17979	18	0.61
31	1	M0R0F0|M0R0F0_HUMAN	Ribosomal protein S5 (Fragment) GN=RPS5	0.34	7	284	34	22548	16	0.66
32	1	P50914|RL14_HUMAN	Large ribosomal subunit protein eL14 GN=RPL14	0.29	5	280	29	23531	14	0.13
33	1	A0A0B4J2B4|A0A0B4J2B4_HUMAN	40S ribosomal protein S15 GN=RPS15	0.39	3	271	39	13733	18	0.51
34	1	K7EJV9|K7EJV9_HUMAN	Ribosomal protein L23a (Fragment) GN=RPL23A	0.52	15	261	52	19354	13	0.56
35	1	H3BNC9|H3BNC9_HUMAN	Small ribosomal subunit protein eS17 GN=RPS17	0.23	10	249	23	65062	15	0.14
36	1	P62753|RS6_HUMAN	Small ribosomal subunit protein eS6 GN=RPS6	0.31	7	248	31	28834	18	0.22
37	1	P61353|RL27_HUMAN	Large ribosomal subunit protein eL27 GN=RPL27	0.52	7	248	52	15788	12	0.71
38	1	P62266|RS23_HUMAN	Small ribosomal subunit protein uS12 GN=RPS23	0.4	8	231	40	15969	5	0.19
39	1	F5H5D3|F5H5D3_HUMAN	Tubulin alpha chain GN=TUBA1C	0.25	9	231	25	58606	8	0.05
40	1	P46778|RL21_HUMAN	Large ribosomal subunit protein eL21 GN=RPL21	0.41	7	225	41	18610	18	0.58
41	1	A0A7I2YQG2|A0A7I2YQG2_HUMAN	Ribosomal protein L19 GN=RPL19	0.41	11	221	41	25856	8	0.25
42	1	A0A2R8YD14|A0A2R8YD14_HUMAN	40S ribosomal protein S24 GN=RPS24	0.41	8	217	41	19416	20	0.55
43	1	A0A7I2V3F3|A0A7I2V3F3_HUMAN	Nucleolin GN=NCL	0.41	27	212	41	74856	16	0.22
44	1	A0A2R8Y6J3|A0A2R8Y6J3_HUMAN	Large ribosomal subunit protein uL18 (Fragment) GN=RPL5	0.35	10	210	35	27256	21	0.53
45	1	P62906|RL10A_HUMAN	Large ribosomal subunit protein uL1 GN=RPL10A	0.26	6	198	26	24987	10	0.12
46	1	P62244|RS15A_HUMAN	Small ribosomal subunit protein uS8 GN=RPS15A	0.52	6	198	52	14944	20	1.13
47	1	A0A7I2V5S2|A0A7I2V5S2_HUMAN	Nucleophosmin GN=NPM1	0.4	9	191	40	34083	7	0.19
48	1	D6RAN4|D6RAN4_HUMAN	Large ribosomal subunit protein uL6 (Fragment) GN=RPL9	0.48	7	189	48	20819	12	0.51
49	1	P16403|H12_HUMAN	Histone H1.2 GN=H1-2	0.49	15	188	49	21352	7	0.31
50	1	Q8NC51|SERB1_HUMAN	SERPINE1 mRNA-binding protein 1 GN=SERBP1	0.43	15	186	43	44995	10	0.14	Plasminogen Activator Inhibitor 1 RNA-Binding Protein in structure
51	1	P26373|RL13_HUMAN	Large ribosomal subunit protein eL13 GN=RPL13	0.48	13	180	48	24304	12	0.43
52	1	E9PLL6|E9PLL6_HUMAN	Large ribosomal subunit protein uL15 GN=RPL27A	0.27	3	180	27	12251	14	0.58
53	1	G8JLB6|G8JLB6_HUMAN	Heterogeneous nuclear ribonucleoprotein H1 GN=HNRNPH1	0.31	9	175	31	51482	8	0.25
53	2	P52597|HNRPF_HUMAN	Heterogeneous nuclear ribonucleoprotein F GN=HNRNPF	0.22	6	170	22	45985	7	0.21
54	1	P61313|RL15_HUMAN	Large ribosomal subunit protein eL15 GN=RPL15	0.52	13	172	52	24245	14	0.27
55	1	E5RI99|E5RI99_HUMAN	Large ribosomal subunit protein eL30 (Fragment) GN=RPL30	0.25	5	165	25	12819	10	0.55
56	1	P52272|HNRPM_HUMAN	Heterogeneous nuclear ribonucleoprotein M GN=HNRNPM	0.53	42	165	53	77749	15	0.16
57	1	P39019|RS19_HUMAN	Small ribosomal subunit protein eS19 GN=RPS19	0.65	13	151	65	16051	17	1.41
58	1	P26641|EF1G_HUMAN	Elongation factor 1-gamma GN=EEF1G	0.14	6	151	14	50429	6	0.06
59	1	P62854|RS26_HUMAN	Small ribosomal subunit protein eS26 GN=RPS26	0.49	5	140	49	13292	11	0.52
60	1	P08670|VIME_HUMAN	Vimentin GN=VIM	0.42	17	139	42	53676	10	0.11
61	1	P62899|RL31_HUMAN	Large ribosomal subunit protein eL31 GN=RPL31	0.57	9	137	57	14454	11	0.8
62	1	Q5JP53|Q5JP53_HUMAN	Tubulin beta chain GN=TUBB	0.29	11	135	29	48135	12	0.2
63	1	Q9UQ80|PA2G4_HUMAN	Proliferation-associated protein 2G4 GN=PA2G4	0.33	12	129	33	44101	8	0.07
64	1	P62277|RS13_HUMAN	Small ribosomal subunit protein uS15 GN=RPS13	0.43	7	120	43	17212	9	0.64
65	1	P18621|RL17_HUMAN	Large ribosomal subunit protein uL22 GN=RPL17	0.61	12	117	61	21611	16	0.7
66	1	Q9Y3U8|RL36_HUMAN	Large ribosomal subunit protein eL36 GN=RPL36	0.35	5	116	35	12303	5	0.57
67	1	U3KQK0|U3KQK0_HUMAN	Histone H2B GN=H2BC15	0.38	6	112	38	18792	2	0.16
68	1	P63173|RL38_HUMAN	Large ribosomal subunit protein eL38 GN=RPL38	0.47	4	105	47	8270	11	0.39
69	1	P60709|ACTB_HUMAN	Actin, cytoplasmic 1 GN=ACTB	0.42	16	103	42	42052	9	0.15
70	1	P46781|RS9_HUMAN	Small ribosomal subunit protein uS4 GN=RPS9	0.58	17	98	58	22635	11	0.66
71	1	P62851|RS25_HUMAN	Small ribosomal subunit protein eS25 GN=RPS25	0.38	7	96	38	13791	7	0.51
72	1	A0A0G2JIW1|A0A0G2JIW1_HUMAN	Heat shock 70 kDa protein 1B GN=HSPA1B	0.21	10	88	21	70351	6	0.13
73	1	A0A3B3ITT5|A0A3B3ITT5_HUMAN	60S ribosomal protein L29 GN=RPL29	0.27	5	85	27	18557	5	0.17
74	1	A6NLN1|A6NLN1_HUMAN	Polypyrimidine tract-binding protein 1 GN=PTBP1	0.24	8	84	24	56589	4	0.11
75	1	A0A0U1RR32|A0A0U1RR32_HUMAN	Histone H2A GN=hCG_2039566	0.17	2	84	17	18470	6	0.17
76	1	P62829|RL23_HUMAN	Large ribosomal subunit protein uL14 GN=RPL23	0.38	8	83	38	14970	2	0.21
77	1	A0A7P0S5H5|A0A7P0S5H5_HUMAN	Small ribosomal subunit protein uS10 (Fragment) GN=RPS20	0.29	5	80	29	15473	9	0.44
78	1	C9J4Z3|C9J4Z3_HUMAN	Ribosomal protein L37a GN=RPL37A	0.4	3	74	40	7847	3	0.41
79	1	P37108|SRP14_HUMAN	Signal recognition particle 14 kDa protein GN=SRP14	0.3	4	70	30	14675	4	0.21
80	1	M0QYS1|M0QYS1_HUMAN	Large ribosomal subunit protein uL13 (Fragment) GN=RPL13A	0.46	14	64	46	24258	8	0.27
81	1	P62249|RS16_HUMAN	Small ribosomal subunit protein uS9 GN=RPS16	0.65	12	60	65	16549	9	0.99
82	1	P42766|RL35_HUMAN	Large ribosomal subunit protein uL29 GN=RPL35	0.5	9	60	50	14543	4	0.21
83	1	P18077|RL35A_HUMAN	Large ribosomal subunit protein eL33 GN=RPL35A	0.36	5	60	36	12587	6	0.56
84	1	P62913|RL11_HUMAN	Large ribosomal subunit protein uL5 GN=RPL11	0.3	6	57	30	20468	5	0.32
85	1	P13639|EF2_HUMAN	Elongation factor 2 GN=EEF2	0.21	16	53	21	96246	4	0.03
86	1	P62318|SMD3_HUMAN	Small nuclear ribonucleoprotein Sm D3 GN=SNRPD3	0.52	11	49	52	14021	4	0.22
87	1	P07814|SYEP_HUMAN	Bifunctional glutamate/proline--tRNA ligase GN=EPRS1	0.17	19	46	17	172080	4	0.03
88	1	D6RBD7|D6RBD7_HUMAN	Eukaryotic translation elongation factor 1 epsilon 1 GN=EEF1E1	0.41	5	44	41	16733	6	0.18
89	1	Q07021|C1QBP_HUMAN	Complement component 1 Q subcomponent-binding protein, mitochondrial GN=C1QBP	0.33	7	41	33	31742	4	0.1
90	1	P61254|RL26_HUMAN	Large ribosomal subunit protein uL24 GN=RPL26	0.48	10	38	48	17248	7	0.64
91	1	Q63HK5|TSH3_HUMAN	Teashirt homolog 3 GN=TSHZ3	0.12	11	35	12	119518	4	0.02
92	1	Q86VV8|RTTN_HUMAN	Rotatin GN=RTTN	0.12	20	34	12	252290	4	0.01
93	1	P47897|SYQ_HUMAN	Glutamine--tRNA ligase GN=QARS1	0.11	7	34	11	88655	2	0.03
94	1	P38919|IF4A3_HUMAN	Eukaryotic initiation factor 4A-III GN=EIF4A3	0.21	11	32	21	47126	3	0.13	Nonsense-mediated decay
95	1	P14868|SYDC_HUMAN	Aspartate--tRNA ligase, cytoplasmic GN=DARS1	0.26	10	32	26	57499	3	0.11
96	1	P42677|RS27_HUMAN	Small ribosomal subunit protein eS27 GN=RPS27	0.32	4	32	32	9797	2	0.33
97	1	F5GWF6|F5GWF6_HUMAN	T-complex protein 1 subunit beta GN=CCT2	0.31	12	31	31	57170	3	0.05
98	1	Q15717|ELAV1_HUMAN	ELAV-like protein 1 GN=ELAVL1	0.24	6	31	24	36240	4	0.08
99	1	A0AA34QW03|A0AA34QW03_HUMAN	Synaptotagmin binding cytoplasmic RNA interacting protein GN=SYNCRIP	0.23	14	29	23	76213	5	0.08
100	1	D3YTB1|D3YTB1_HUMAN	Ribosomal protein L32 (Fragment) GN=RPL32	0.43	8	29	43	15721	3	0.43
101	1	A0A994J4E9|A0A994J4E9_HUMAN	Heterogeneous nuclear ribonucleoprotein K GN=HNRNPK	0.15	5	28	15	48161	1	0.06
102	1	P56537|IF6_HUMAN	Eukaryotic translation initiation factor 6 GN=EIF6	0.19	3	27	19	27095	2	0.11	Ribosome biogenesis and regulatory role in formation of 80S complex
103	1	Q96GA3|LTV1_HUMAN	Protein LTV1 homolog GN=LTV1	0.19	6	27	19	55049	3	0.05
104	1	H0YAT2|H0YAT2_HUMAN	Mitochondrial ribosomal protein S28 (Fragment) GN=MRPS28	0.34	3	25	34	16063	3	0.19
105	1	Q969S3|ZN622_HUMAN	Cytoplasmic 60S subunit biogenesis factor ZNF622 GN=ZNF622	0.13	6	23	13	54808	2	0.05
106	1	H3BV80|H3BV80_HUMAN	RNA-binding protein with serine-rich domain 1 GN=RNPS1	0.29	6	23	29	24546	2	0.12
107	1	A0A2R8Y851|A0A2R8Y851_HUMAN	Small ribosomal subunit protein uS14 GN=RPS29	0.21	2	21	21	10705	4	0.3
108	1	Q9NZI8|IF2B1_HUMAN	Insulin-like growth factor 2 mRNA-binding protein 1 GN=IGF2BP1	0.16	7	17	16	63783	1	0.05
109	1	Q8IW41|MAPK5_HUMAN	MAP kinase-activated protein kinase 5 GN=MAPKAPK5	0.1	5	17	10	54642	1	0.05
110	1	Q9Y3Y2|CHTOP_HUMAN	Chromatin target of PRMT1 protein GN=CHTOP	0.39	11	16	39	26380	2	0.12
111	1	Q04837|SSBP_HUMAN	Single-stranded DNA-binding protein, mitochondrial GN=SSBP1	0.49	5	16	49	17249	1	0.18
112	1	P31321|KAP1_HUMAN	cAMP-dependent protein kinase type I-beta regulatory subunit GN=PRKAR1B	0.22	8	16	22	43388	1	0.07
113	1	P46779|RL28_HUMAN	Large ribosomal subunit protein eL28 GN=RPL28	0.61	12	15	61	15795	1	0.2
114	1	Q99453|PHX2B_HUMAN	Paired mesoderm homeobox protein 2B GN=PHOX2B	0.11	4	15	11	31886	2	0.1
115	1	P04920|B3A2_HUMAN	Anion exchange protein 2 GN=SLC4A2	0.09	12	13	9	137493	1	0.02
116	1	C9JG87|C9JG87_HUMAN	Mitochondrial ribosomal protein L39 (Fragment) GN=MRPL39	0.18	5	13	18	34410	1	0.09
